# Birds are easier to trick: an effect of magnetic field manipulation on migratory orientation of Nathusius’ pipistrelle in the circular release box

**DOI:** 10.1101/2023.02.20.529207

**Authors:** Fyodor Cellarius, Gleb Utvenko, Mikhail Markovets, Alexander Pakhomov

## Abstract

Bats, like birds, are capable of long annual migrations; however, a very limited number of studies are devoted to the role of the Earth’s magnetic field in bat navigation. We aimed to perform a series of experiments on Nathusius’ pipistrelle (*Pipistrellus nathusii*) to ensure that they are able to use the geomagnetic field for orientation. Bats were tested under two different conditions: in the geomagnetic field and the field, rotated 120° CW. To determine the takeoff direction and analyse behaviour in different magnetic conditions, we used the modified circular release box (CRBox) and a mini camera with IR LEDs. Helmholtz magnetic coils were used to manipulate the magnetic field. Bats were captured during migration through the Curonian spit (Kaliningrad region, Russia). Totally 53 bats were tested during August and September 2021-2022. During the second year, we recorded post-release bats’ behaviour using a thermal camera. Although results from 2021 are ambiguous, data obtained in 2022 suggests that under given conditions bats, unlike birds, could prefer local audible landmarks and wind direction prior to global cues. However, the recordings of released bats clearly show that they have some specific directional preferences, which correspond to their migratory orientation.
