## Supplementary materials (Table S1) for "Birds are easier to trick: an effect of magnetic field manipulation on migratory orientation of Nathusius’ pipistrelle in the circular release box"

### Sheet: Raw data 2021-2022
№	Year	Date of experiment	Magnetic field condition	Ring №	Sex	Weight, g	Takeoff latency, s	Crawl orientation, deg	Takeoff orientation, deg	Wind direction, deg	Wind speed, m/s	Crawl orientation relative to wind, deg	Takeoff orientation relative to wind,deg
1	2022	18.08	nmf	855	m	9.9	30	104	104	45	3	59	59
2	2022	18.08	cmf	857	f	9.9	136	259	259	45	3	214	214
3	2022	18.08	cmf	861	f	10.4	59	181	137	45	3	136	92
4	2022	18.08	cmf	865	f	10.4	64	8	180	45	3	-37	135
5	2022	18.08	nmf	868	f	9.7	84	51	66	45	3	6	21
6	2022	18.08	nmf	869	f	9.2	37	181	130	45	3	136	85
7	2022	18.08	nmf	874	m	9.2	19	289	322	45	3	244	277
8	2022	18.08	cmf	882	f	8.9	62	115	115	45	3	70	70
9	2022	18.08	nmf	883	m	8.7	13	94	94	45	3	49	49
10	2022	18.08	cmf	884	f	11.5	9	261	181	45	3	216	136
11	2022	18.08	nmf	890	f	9.8	15	285	324	45	3	240	279
12	2022	24.08	nmf	920	f	8.5	109	31	50	315	0.5	-284	-265
13	2022	24.08	nmf	921	f	8.5	120	301	312	315	1.5	-14	-3
14	2022	24.08	cmf	923	m	7.6	60	107	107	315	2	-208	-208
15	2022	24.08	cmf	925	f	9.9	38	320	358	315	1.75	5	43
16	2022	24.08	cmf	926	f	10.7	91	8	356	315	1.75	-307	41
17	2022	24.08	cmf	932	f	8.5	93	326	303	315	2	11	-12
18	2022	24.08	nmf	934	m	8.4	39	276	276	315	1.75	-39	-39
19	2022	24.08	nmf	935	m	9.4	114	272	90	315	0.5	-43	-225
20	2022	24.08	nmf	936	m	9.2	12	330	297	315	1.5	15	-18
21	2022	24.08	cmf	940	f	8.7	52	231	190	315	1.75	-84	-125
22	2022	24.08	nmf	943	f	8.6	62	338	315	315	1.5	23	0
23	2022	18.08	nmf	NA	NA	NA	75	115	115	45	3	70	70
24	2022	18.08	nmf	NA	NA	NA	77	80	62	45	3	35	17
25	2022	24.08	cmf	941		9.2	69	232	255	315	2	-83	-60
26	2021	27.08	nmf	515	f	8.1	91	216.43	151.99
27	2021	27.08	cmf	516	f	9	96	332.02	332.02
28	2021	27.08	nmf	517	f	9	46	107.8	107.8
29	2021	27.08	cmf	519	m	8.5	7	60.25	60.25
30	2021	27.08	cmf	521	m	7.1	19	3.15	3.15
31	2021	28.08	cmf	524	m	10	69	102.32	215.51
32	2021	28.08	cmf	529	m	11	105	166.01	215.77
33	2021	28.08	nmf	531	m	9.7	11	337.46	308.97
34	2021	28.08	nmf	535	m	8	88	128.74	141.49
35	2021	28.08	nmf	538	f	8.8	41	161.63	161.63
36	2021	29.08	cmf	544	f	9	14	202.95	202.95		7
37	2021	29.08	nmf	548	f	8.6	64	138.44	138.44		3.5
38	2021	29.08	cmf	550	f	11.8	57	171.65	282.1		3.5
39	2021	8.09	nmf	644	m	8.5	33	223.74	218.7		2
40	2021	8.09	cmf	645	m	10	94	115.65	135.41		2
41	2021	8.09	nmf	649	f	10.4	12	311.94	311.94		2
42	2021	8.09	cmf	652	m	9.5	44	105.38	129.72		2
43	2021	8.09	nmf	654	m	10.1	268	42.06	42.06		2
44	2021	8.09	nmf	655	m	7.9	90	7.91	7.91		2
45	2021	8.09	cmf	656	f	8.9	135	178.26	178.26		2
46	2021	8.09	cmf	657	f	11.2	29	168.15	168.15		2
47	2021	8.09	nmf	660	m	7.9	140	52.65	52.65		2
48	2021	8.09	nmf	662	m	8.7	13	144.14	144.14		2
49	2021	10.09	nmf	666	f	11.8	15	322.82	322.82		3
50	2021	10.09	cmf	667	f	9.5	87	112.43	191.65		3
51	2021	10.09	nmf	672	m	7.3	16	172.4	172.4		3
52	2021	10.09	nmf	674	m	7.8	11	94.26	48.43		3
53	2021	10.09	cmf	675	f	8.2	45	31.4	139.73		3
